# CRISPR/Cas9 mutants delineate roles of *Populus FT* and *TFL1*/*CEN*/*BFT* family members in growth, dormancy release and flowering

**DOI:** 10.1101/2022.08.10.503493

**Authors:** Xiaoyan Sheng, R. Ayeshan Mahendra, Chieh-Ting Wang, Amy M. Brunner

**Affiliations:** Department of Forest Resources and Environmental Conservation, Virginia Tech, Blacksburg, VA 24061, USA

**Author notes:** Corresponding author A.M. Brunner. These authors contributed equally (Xiaoyan Sheng, R. Ayeshan Mahendra).

**Keywords:** Poplar, floral transition, meristem identity, seasonal signals, PHOSPHATIDYLETHANOLAMINE-BINDING PROTEIN

## Abstract

Vegetative and reproductive phase change and phenology are economically and ecologically important traits. Trees typically require several years of growth before flowering and once mature, seasonal control of the transition to flowering and flower development is necessary to maintain vegetative meristems and for reproductive success. Members of two related gene subfamilies, *FLOWERING LOCUST (FT)* and *TERMINAL FLOWER1 (TFL1)/CENTRORADIALIS (CEN)/BROTHER OF FT AND TFL1 (BFT)*, have antagonistic roles in flowering in diverse species and roles in vegetative phenology in trees, but many details of their functions in trees have yet to be resolved. Here, we used CRISPR/Cas9 to generate single and double mutants involving the five *Populus FT* and *TFL1/CEN/BFT* genes. *ft1* mutants exhibited wild-type-like phenotypes in long days and short days, but after chilling to release dormancy showed delayed bud flush and GA_3_ could compensate for the *ft1* mutation. After rooting and generating some phytomers in tissue culture, both *cen1* and *cen1ft1* mutants produced terminal as well as axillary flowers, indicating that the *cen1* flowering phenotype is independent of *FT1*. Some axillary meristems initially generated phytomers and in potted plants, the timing of flowering in these shoots correlated with upregulation of *FT2* in maturing leaves, suggesting that, in long days, *CEN1* antagonizes *FT2* promotion of flowering but enables *FT2* promotion of shoot growth by maintaining indeterminacy of the shoot apical meristem. *CEN1* showed distinct circannual expression patterns in vegetative and reproductive tissues and comparison with the expression patterns of *FT1* and *FT2* suggest that the relative levels of *CEN1* compared to *FT1* and *FT2* regulate multiple phases of vegetative and reproductive seasonal development.
