## Supplemental Tables 1-3 for "CRISPR/Cas9 mutants delineate roles of *Populus FT* and *TFL1*/*CEN*/*BFT* family members in growth, dormancy release and flowering"

### Sheet: Table S1
Table S1. Primer sequences and gene IDs
Primer	Sequence (5’-3’)	Orientation	Purpose
AtU6P_F	GTTTAAACAAGCTTTCGTTGAACAACG	Forward (F)	F primer for guide RNA (Primer F1)
gRNA_R	GTTTAAACAAAAAAAGCACCGACTCGG	Reverse (R)	R primer for guide RNA (Primer R2)
717FTgRNA_F1	CTAAGGACCTTCTACACTCgttttagagctagaaatagc	Forward (F)	F for targeting both loci of FT1 and FT2
717FTgRNA_R1	GAGTGTAGAAGGTCCTTAGcaatcactacttcgactctag	Reverse (R)	R for targeting both loci of FT1 and FT2
717FT2ex1_F	ATAGAGACCCTCTTAGTGTgttttagagctagaaatagc	Forward (F)	F for targeting specific to FT2 locus
717FT2ex1_R	ACACTAAGAGGGTCTCTATcaatcactacttcgactctag	Reverse (R)	R for targeting specific to FT2 locus
717FT1ex4_F	GAGAGCCCGAGGCCGACGAgttttagagctagaaatagc	Forward (F)	F for targeting specific to FT1 locus
717FT1ex4_R	TCGTCGGCCTCGGGCTCTCcaatcactacttcgactctag	Reverse (R)	R for targeting specific to FT1 locus
CRISPR_FT_F	GTTGGCCGTGTTATAGGGGAC	Forward (F)	F for PCR to validate for double mutations at both loci of FT1 and FT2
717FTFT1R_a	GGAGGAGGCTGCAGAGACGTA	Reverse (R)	R for PCR to validate double mutations specific to locus of FT1
717FTFT2R_a	GAGGAGGTCATGGTTGGGACTTA	Reverse (R)	R for PCR to validate double mutations specific to locus of FT2
FT1ex4_seqF	CGACATTTTGCGAAGGCCATGAAAC	Forward (F)	F for PCR to validate single mutation specific to locus of FT1
FT1ex4_seqR	TATTTAAAGGGATATCTTCCTGTTATCGC	Reverse (R)	R for PCR to validate single mutation specific to locus of FT1
CEN1-gRNA-F	AAGATGTCAGAGCCTCTTGGTTTTAGAGCTAGAAATAGC	Forward (F)	F primer to introduce target site specific to CEN1to the gRNA
CEN1-gRNA-R	CAAGAGGCTCTGACATCTTCAATCACTACTTCGACTCTAG	Reverse (R)	R primer to introduce target site specific to CEN1to the gRNA
CEN2.1-F	CTAAAGTTGAGGTCCATGGGTTTTAGAGCTAGAAATAGC	Forward (F)	F primer to introduce target site specific to CEN2 to the gRNA
CEN2.1-R	CCATGGACCTCAACTTTAGCAATCACTACTTCGACTCTAG	Reverse (R)	R primer to introduce target site specific to CEN2 to the gRNA
CEN1& CEN2-gRNA-F	TTGTGGTTGGGAGAGTGATGTTTTAGAGCTAGAAATAGC	Forward (F)	F primer to introduce target site specific to both CEN1 and CEN2 to the gRNA
CEN1& CEN2-gRNA-R	ATCACTCTCCCAACCACAACAATCACTACTTCGACTCTAG	Reverse (R)	R primer to introduce target site specific to both CEN1 and CEN2 to the gRNA
BFT-gRNA-F	AGAGTTGAGATTGGTGGTGGTTTTAGAGCTAGAAATAGC	Forward (F)	F primer to introduce target site specific to BFT to the gRNA
BFT-gRNA-R	CACCACCAATCTCAACTCTCAATCACTACTTCGACTCTAG	Reverse (R)	R primer to introduce target site specific to BFT to the gRNA
TS.CEN1 – F	TCTCTTTGTAACATCCAGTCTTCCA	Forward (F)	F for PCR to validate mutation of CEN1
TS.CEN1 – R	ACTGCAGATGGGAATAGCTCA	Reverse (R)	R for PCR to validate mutation of CEN1
TS.CEN2.1 – F	CACTTACAACTCCAACAAGCAG	Forward (F)	F for PCR to validate mutation of CEN2
TS.CEN2.1 – R	GGGCATACTGGGAAGTAACAGG	Reverse (R)	R for PCR to validate mutation of CEN2
TS.C1C2_CEN1 – F	TCTAGCTCTCCTTGTCTCTTTGT	Forward (F)	F for PCR to validate mutation of CEN1 in cen1cen2 double mutant
TS.C1C2_CEN1 – R	ACTGCAGATGGGAATAGCT	Reverse (R)	R for PCR to validate mutation of CEN1 in cen1cen2 double mutant
TS.C1C2_CEN2 – F	TCTCTTCGCTGCTTAATTCCTTT	Forward (F)	F for PCR to validate mutation of CEN2 in cen1cen2 double mutant
TS.C1C2_CEN2 – R	CCTGCTTGTTGGAGTTGTAAGT	Reverse (R)	R for PCR to validate mutation of CEN2 in cen1cen2 double mutant
TS.BFT – F	TCCAACAAACAAGTTGCTAATGG	Forward (F)	F for PCR to validate mutation of BFT
TS.BFT – R	CAGGGTCTGTCATGATCTACAAAG	Reverse (R)	R for PCR to validate mutation of BFT
FT1-F	CAACTGGGGCAAGCTTTGGCCATGAAAC	Forward (F)	qPCR primers for the FT1
FT1-R	TTATCGCCTCCTACCACCAGAGCCAC	Reverse (R)
FT2-F	CTACCGGGGCGAACTTTGGGCAAGAGG	Forward (F)	qPCR primers for the FT2
FT2-R	TCATGGTCTCCTTCCACCGGAGCCAC	Reverse (R)
CEN1-F	CCTTTTTCACCCTGGTCATGA	Forward (F)	qPCR primers for the CEN1
CEN1-R	CAGTGTAGGTGCTCCCTGAGGTA	Reverse (R)
CEN2-F	CGGTAGCAGCTGTCTTCTTCAA	Forward (F)	qPCR primers for the CEN2
CEN2-R	CTTCTTGGAAGTACCCTTTAGATCTCA	Reverse (R)
aUBQ2-F03	TGTACTCTTTTGAAGTTGGTGT	Forward (F)	qPCR primers for internal control UBQ2
aUBQ2-R03	TCCAATGGAACGGCCATTAA	Reverse (R)
TIP41L-F	GCTGCACTTGCATCAAAAGA	Forward (F)	qPCR primers for internal control TIP41L
TIP41L-R	GCAACTTGGCATGACTCTCA	Reverse (R)
Potri ID	Name
Potri.008G077700	FT1
Potri.010G179700	FT2
Potri.004G203900	CEN1
Potri.009G165100	CEN2
Potri.015G141300	BFT
Potri.011G134200	UBQ2
Potri.009G093200	TIP41L

### Sheet: Table S2
Table S2. FT1 and FT2 expression in P. tremula x P. alba INRA 717-1B
	Relative expression in leaf gradient from tissue culture plants										Relative expression in leaf gradient from potted plants
	FT1			FT2					FT1			FT2
LPI	Avg Ct1	Avg RQ2	RQ STDV	Avg Ct	Avg RQ	RQ STDV		LPI	Avg Ct	Avg RQ	RQ STDV	Avg Ct	Avg RQ	RQ STDV
2	30.88	1.04947	0.186585	23.032	13.18	1.71266		2	31.98	1.03743	0.310151	28.971	1.00522	0.115323
4	30.699	1.62554	0.345067	23.012	18.1197	2.11154		4	31.605	3.69502	0.633474	27.882	5.99226	0.197957
6	30.907	1.02507	0.274058	23.616	8.9227	2.90297		6	32.769	4.32076	0.252198	25.161	105.015	10.0608
8	30.762	1.56404	0.0486716	27.216	1.06678	0.430959		8	32.412	2.00188	0.313633	23.429	127.322	30.9988
1 Ct, cycle threshold.
2Average relative quantity (RQ) is fold change relative to the sample with the lowest expression

### Sheet: Table S3
Table S3. Seasonal expression data for CEN1 and CEN2 in adult P. deltoides1
	CEN1					CEN2
Shoot apex
	Avg Ct2	Avg RQ3	RQ STDV			Avg Ct	Avg RQ	RQ STDV4
Sep	24.141	70.0384	8.43228		Sep	34.183	1.02333	0.307227
Oct	26.651	16.1784	1.74479		Oct	32.467	4.33448	0.350153
Nov	30.272	1.40646	0.113711		Nov	32.695	3.99986	0.823378
Dec	30.877	1.00569	0.121362		Dec	31.115	12.8437	0.824087
Jan	31.258	1.05956	0.177632		Jan	32.948	4.95339	0.797698
Feb	31.953	1.55345	0.442065		Feb	33.098	10.3599	0.527851
Mar	21.648	376.343	35.2052		Mar	30.775	10.1859	1.1359
Apr	19.199	3275.01	117.901		Apr	30.437	20.6326	3.22284
May	20.722	847.744	69.3922		May	30.416	15.4391	0.0983722
Jun	21.309	628.048	67.1706		Jun	31.892	6.22657	1.17402
Jul	22.211	372.665	34.3138		Jul	32.004	6.34812	0.50972
Aug	22.627	267.696	27.1343		Aug	31.37	9.42914	0.392713
Inflorescence
	Avg Ct	Avg RQ	RQ STDV			Avg Ct	Avg RQ	RQ STDV
Sep	30.638	3.10381	0.470237		Sep	32.194	33.1605	5.74084
Oct	31.55	2.86959	0.426303		Oct	33.425	13.9304	3.85507
Nov	31.866	3.69798	0.145924		Nov	30.697	127.545	15.5274
Dec	32.789	1.14869	0.118209		Dec	30.938	72.3149	4.99358
Jan	32.865	0.434563	0.199103		Jan	31.046	193.142	30.4496
Feb	32.438	0.499376	0.261777		Feb	37.418	3.14468	0.25711
Mar	28.467	7.24091	1.07537		Mar	28.677	309.782	23.6629
Apr	19.9	7867.99	523.095		Apr	36.573	1.39784	1.1702
May	21.239	3226.9	303.191		May	35.397	5.43401	3.11546
Jun	21.89	2636.39	324.025		Jun	36.976	2.10664	0.426579
Jul	23.163	1215.15	89.3902		Jul	38.294	0.446635	0.189673
Aug	25.583	326.333	23.9325		Aug	37.127	2.79722	1.59225
Leaf
Month	Avg Ct	Avg RQ	RQ STDV		Month	Avg Ct	Avg RQ	RQ STDV
Sep	24.552	2330.86	924.793		Sep	37.483	1.11135	0.417535
Oct	26.29	984.621	512.672		Oct	36.982	3.12575	2.71732
Nov	30.821	57.648	19.1307		Nov	37.543	2.34895	1.88742
Dec	33.232	18.5478	6.62606		Dec	38.579	1.58887
Jan	31.878	34.4309	14.0769		Jan	38.678	1.5493	1.46233
Feb	30.178	58.683	17.9152		Feb	37.613	1.62164	1.24756
Mar	23.595	3929.23	1739.88		Mar	37.039	1.29192	0.771005
Apr	32.141	33.8905	26.5796		Apr	35.91	8.61576	8.42497
May	37.559	2.23985	2.38604		May	37.613	4.33683	1.78278
Jun	37.142	1.86765	1.60423		Jun	37.94	2.64615	1.1433
Jul	37.042	1.45828	0.0400208		Jul	36.662	7.48169	2.31029
Aug	Not detected	0	0		Aug	38.424	2.1766	0.0320033
Shoot
Month	Avg Ct	Avg RQ	RQ STDV		Month	Avg Ct	Avg RQ	RQ STDV3
Sep	30.392	32.0278	20.109		Sep	38.272	1.02486	0.106799
Oct	32.828	15.8808	13.4151		Oct	38.18	2.37175	0.792642
Nov	34.536	5.69405	6.63641		Nov	37.891	1.77399
Dec	34.319	10.0782	9.38846		Dec	37.378	2.50186
Jan	35.459	3.48699	4.63775		Jan	Not detected
Feb	34.844	4.83956	4.97831		Feb	37.471	3.07925	1.82845
Mar	30.9	46.2035	62.3739		Mar	37.509	2.369	1.2548
Apr	23.721	1825.92	628.7		Apr	37.617	1.17398	0.789217
May	24.648	1442.89	557.057		May	37.113	2.50683	1.69215
Jun	27.602	131.78	53.1236		Jun	37.678	1.09092	0.574175
Jul	28.742	77.6412	22.2486		Jul	38.043	1.07177
Aug	29.072	135.207	113		Aug	37.701	1.82793	0.906786
Lateral vegetative bud
Month	Avg Ct	Avg RQ	RQ STDV		Month	Avg Ct	Avg RQ	RQ STDV3
Sep	25.598	92.2974	13.8851		Sep	38.444	1.35934	0.85359
Oct	27.73	31.369	18.5187		Oct	38.684	1.15487	0.109082
Nov	Sample not collected				Nov	Sample not collected
Dec	Sample not collected				Dec	Sample not collected
Jan	32.62	2.01164	3.8592		Jan	38.538	1.36794
Feb	30.729	4.91723	4.66195		Feb	37.8	2.90913	0.85158
Mar	Sample not collected				Mar	Sample not collected
Apr	21.476	3949.52	219.904		Apr	Not detected
May	21.008	3619.79	2865.04		May	38.215	1.5305
Jun	21.98	1140.11	355.088		Jun	38.067	1.54971
Jul	23.433	720.447	396.149		Jul	37.839	3.10959	1.53992
Aug	24.659	300.84	227.056		Aug	37.791	2.26106
1n=3 biological replicates for all collected tissue types, except the shoot apex sample (n=1). Shoot apices collected from the 3 branches were pooled together because of limited amount of tissue. Two to three technical replicates were assayed per each biological replicate.
Leaf: preformed leaves within terminal buds were collected from September to March. Following terminal bud flush, fully expanded leaves at node #9, #10, #11 from the base of shoot (floral zone) were collected from April to August
Inflorescence: axillary Inflorescences were collected after removing bud scales. Anthesis was in March, thus, the April sample is newly initiated inflorescence buds.
Shoot apex: any bud scales and leaves visible under a stereomicroscope were removed.
Vegetative bud: axillary vegetative buds were collected after removing bud scales. Vegetative buds were not sampled in November, December and March
Shoot: preformed shoots in terminal buds were collected from September to March. Two to 3 cm-long shoot section were collected from the node #9 to #11 zone (from the base of shoot) from April to August.
2 Ct, cycle threshold.
3Average RQ is fold change relative to the sample with the lowest expression.
4Absence of an RQ STDV value indicates that expression was detected in only one replicate.
